# Distinct Strategies for Engineering Bioenergy Traits in Sorghum Drive Divergent Functional Shifts in the Rhizosphere Microbiome

**DOI:** 10.64898/2026.10.08.757756

**Authors:** Yen Ning Chai, Jutta Dalton, Yang Tian, Rita Kuo, Christopher De Ben, Daniel H. Putnam, Suzanne Kosina, Monikaben Nimavat, Edward Baidoo, Thomas Harwood, Katherine Louie, Benjamin Bowen, Christa Pennacchio, Robert Riley, Trent R. Northen, Aymerick Eudes, Corinne D. Scown, Henrik V. Scheller

**Affiliations:** Joint BioEnergy Institute, Environmental Genomics and Systems Biology Division, Lawrence Berkeley National Laboratory, Berkeley, CA 94720; Joint BioEnergy Institute, Biological Systems and Engineering Division, Lawrence Berkeley National Laboratory, Berkeley, CA, 94720; University of California-Davis, Davis, CA 95616; Joint Genome Institute, Lawrence Berkeley National Laboratory, Berkeley, CA 94720

**Keywords:** *Sorghum bicolor*, rhizosphere microbiome, metagenome-assembled genomes, TonB-dependent transporter, Carbohydrate-Active enZyme, plant cell wall degradation, deficit irrigation

## Abstract

Engineering bioenergy crops for enhanced biomass digestibility and high-value co-products is a promising approach to sustainable biofuel production. However, the impact of these engineered crops on the belowground microbiome remains poorly understood. In this study, we characterized the composition and functional responses of the belowground microbiome associated with transgenic sorghum lines: one with reduced cell wall crosslinking (AT10) and another with elevated protocatechuic acid (PCA) production (Qsub). The lines were grown under field conditions with four irrigation levels, and samples were collected twice during the growing season. We found that the two transgenic types drove a subtle but significant divergence in bacterial communities, both compositionally and functionally. Community-wide functional profiling showed that AT10 rhizospheres were consistently depleted in genes associated with mobile genetic elements, while Qsub rhizospheres were enriched in TonB-dependent transport and vanillate monooxygenase, an enzyme that funnels lignin-derived monomers toward PCA degradation, alongside reduced pectin- and cellulose-degradation genes. Genome-resolved analysis linked these community-level shifts to specific taxa: in Qsub, the enriched MAGs were taxonomically diverse, ranging from genome-reduced Patescibacteria with an episymbiotic lifestyle to taxa enriched in lignin-associated auxiliary activity enzymes. In AT10, the depleted Azospirillaceae MAGs carried unusually high mobile genetic element content, consistent with the community-wide pattern. Collectively, these findings offer new insights into how genetic modifications aimed at improving bioenergy traits shapes the composition and function of the rhizosphere microbiome, with potential downstream consequences for soil carbon cycling.
