## Supplemental Table 1 for "Distinct Strategies for Engineering Bioenergy Traits in Sorghum Drive Divergent Functional Shifts in the Rhizosphere Microbiome"

### Sheet: 16S
Supplemental Table 1. Pairwise PERMANOVA (based on Aitchison distance) results comparing the effects of irrigation treatment on bacterial community composition within each sample type.
	R2	F	P	P_adj
Soil
75 vs 100	0.0644371	1.102	0.117	0.137
50 vs 100	0.0574303	0.974872	0.559	0.559
25 vs 100	0.0686366	1.17912	0.067	0.100
RHZ
75 vs 100	0.0163437	1.16307	0.017 *	0.034 *
50 vs 100	0.0185941	1.32625	< 0.001 ***	0.001 ***
25 vs 100	0.017438	1.24232	0.002 **	0.004 **
Root
75 vs 100	0.0186592	1.33098	0.001 **	0.003 **
50 vs 100	0.0150985	1.07309	0.122	0.137
25 vs 100	0.0214925	1.53752	< 0.001 ***	0.001 ***

### Sheet: ITS
Supplemental Table 1. Pairwise PERMANOVA (based on Aitchison distance) results comparing the effects of irrigation treatment on fungal community composition within each sample type.
	R2	F	P	P_adj
Soil
75 vs 100	0.0688841	1.18368	0.005 **	0.007 **
50 vs 100	0.0713083	1.22854	0.006 **	0.007 **
25 vs 100	0.0774435	1.34311	0.001 **	0.006 **
RHZ
75 vs 100	0.0194167	1.38608	0.001 **	0.002 **
50 vs 100	0.0187666	1.33879	0.001 **	0.002 **
25 vs 100	0.0238573	1.71083	0.001 **	0.002 **
Root
25 vs 100	0.0297384	1.40989	0.007 **	0.007 **
