## Supplemental Table 2 for "Distinct Strategies for Engineering Bioenergy Traits in Sorghum Drive Divergent Functional Shifts in the Rhizosphere Microbiome"

### Sheet: mag_206_summary_full
Supplemental Table 2. Genome quality and assembly statistics for each metagenome-assembled genome (MAG).
MAG	domain	source	phylum	class	order	family	genus	DA_status	completeness	contamination	genome_size_bp	N50
maxbin_0461	Bacteria	CoAssembly	Patescibacteria	Saccharimonadia	Saccharimonadales	SZUA-359		Enriched in Qsub	71.47	2.25	631568	12507
3300078428_s2	Bacteria	Individual	Patescibacteria	Saccharimonadia	Saccharimonadales	CAMLKC01	CAMLKC01	NS	72.64	0.96	735126	7076
metabat_719	Bacteria	CoAssembly	Patescibacteria	Saccharimonadia	Saccharimonadales	UBA1020	JASLCR01	NS	66.38	0.85	759084	759084
3300078428_s0	Bacteria	Individual	Patescibacteria	Saccharimonadia	Saccharimonadales	CAMLKC01	CAMLKC01	NS	74.21	0.47	762314	9752
3300078509_s40	Bacteria	Individual	Patescibacteria	Saccharimonadia	Saccharimonadales	UBA4665	JAGQNO01	Enriched in Qsub (via cluster-mate metabat_bin.62)	95.32	0.48	835020	12601
3300078428_s59	Bacteria	Individual	Patescibacteria	Saccharimonadia	Saccharimonadales			NS	85.81	6.06	842646	6848
3300078428_s1	Bacteria	Individual	Patescibacteria	Saccharimonadia	Saccharimonadales	JALRBM01	JALRBM01	NS	99.06	0.01	932910	932910
3300078483_16	Archaea	Individual	Thermoproteota	Nitrososphaeria	Nitrososphaerales	Nitrososphaeraceae	Nitrososphaera	NS	60.54	0	971165	8405
3300078392_s18	Archaea	Individual	Thermoproteota	Nitrososphaeria	Nitrososphaerales	Nitrososphaeraceae	Nitrososphaera	NS	68.42	0.04	987498	9841
3300078415_s2	Archaea	Individual	Thermoproteota	Nitrososphaeria	Nitrososphaerales	Nitrososphaeraceae	TH5893	NS	58.25	0.14	1039998	6980
3300078594_s142	Bacteria	Individual	Actinomycetota	Rubrobacteria	Rubrobacterales	Rubrobacteraceae	Rubrobacter_F	NS	72.16	0.63	1090612	5205
3300078504_s19	Bacteria	Individual	Patescibacteria	Saccharimonadia	Saccharimonadales	JALRBM01	JALRBM01	NS	91.84	1.2	1115126	12444
3300078634_s105	Bacteria	Individual	Bacillota	Bacilli	Bacillales	Bacillaceae_H	Priestia	NS	57.9	0.09	1193781	4264
3300078441_s103	Bacteria	Individual	Actinomycetota	Actinomycetes	Streptomycetales	Streptomycetaceae	Streptomyces	NS	51.23	5.63	1264751	5713
3300078415_11	Archaea	Individual	Thermoproteota	Nitrososphaeria	Nitrososphaerales	Nitrososphaeraceae	JAJNBK01	NS	59.63	1.94	1333681	4522
3300078442_52	Bacteria	Individual	Chloroflexota	Limnocylindria	Limnocylindrales	CSP1-4		Enriched in AT10	58.99	0	1397274	4681
3300078426_s104	Bacteria	Individual	Pseudomonadota	Gammaproteobacteria	JACCYU01	JACCYU01	JAPSGG01	NS	64.68	0.08	1430972	4597
3300078392_68	Bacteria	Individual	Gemmatimonadota	Gemmatimonadetes	Gemmatimonadales	GWC2-71-9	JACDDX01	NS	56.5	0	1441089	5858
3300078508_s63	Bacteria	Individual	Actinomycetota	Thermoleophilia	Gaiellales	Gaiellaceae		NS	52.58	1.14	1451964	4573
3300078504_s125	Bacteria	Individual	Actinomycetota	Thermoleophilia	Gaiellales	JAICJC01		NS	52.17	0.1	1483594	4979
3300078503_s79	Bacteria	Individual	Pseudomonadota	Gammaproteobacteria	Burkholderiales	Nitrosomonadaceae	Nitrosospira	NS	71.16	8.33	1487659	4643
3300078504_s110	Bacteria	Individual	Pseudomonadota	Gammaproteobacteria	Burkholderiales	Nitrosomonadaceae	Nitrosospira	NS	65.65	9.3	1502887	4217
3300078445_s83	Bacteria	Individual	Actinomycetota	UBA4738	UBA4738	HRBIN12	CALGFI01	NS	69.59	0.44	1508383	5197
3300082479_s134	Bacteria	Individual	Actinomycetota	Rubrobacteria	Rubrobacterales	Rubrobacteraceae	Rubrobacter_D	NS	53.2	7.02	1523509	5161
3300078508_48	Bacteria	Individual	Actinomycetota	Rubrobacteria	Rubrobacterales	Rubrobacteraceae	JALYGY01	NS	53.22	0.96	1536394	5983
3300078504_s52	Bacteria	Individual	Chloroflexota	Chloroflexia	Thermomicrobiales	UBA6265	JACCXM01	NS	51.41	8.87	1552916	8441
metabat_614	Bacteria	CoAssembly	Actinomycetota	Thermoleophilia	Solirubrobacterales	70-9	VRUE01	Depleted in Qsub	69.08	1.9	1589668	6693
3300078437_s40	Bacteria	Individual	Actinomycetota	Rubrobacteria	Rubrobacterales	Rubrobacteraceae	JALYGY01	NS	62.28	5.39	1612420	6728
3300078594_s104	Bacteria	Individual	Chloroflexota	Limnocylindria	QHBO01	QHBO01	JACDBZ01	NS	52.02	3.36	1633531	5427
3300078442_46	Bacteria	Individual	Pseudomonadota	Alphaproteobacteria	Rhizobiales	Rhizobiaceae	Phyllobacterium	NS	63.79	1.72	1638149	4793
3300078428_s83	Bacteria	Individual	Gemmatimonadota	Gemmatimonadetes	Gemmatimonadales	GWC2-71-9	JACDDX01	NS	67.16	0.07	1647281	5329
3300078560_s11	Bacteria	Individual	Actinomycetota	Actinomycetes	Propionibacteriales	Nocardioidaceae	Nocardioides_B	NS	52.21	1.22	1648318	5449
3300078388_s104	Bacteria	Individual	Chloroflexota	Chloroflexia	Thermomicrobiales	UBA6265		NS	54.64	2.95	1657722	4619
3300078388_105	Bacteria	Individual	Actinomycetota	Thermoleophilia	Solirubrobacterales	70-9		NS	73.56	0.86	1658675	7264
3300078428_s68	Bacteria	Individual	Actinomycetota	Actinomycetes	Propionibacteriales	Nocardioidaceae	Nocardioides_B	NS	54.83	2.21	1678490	6036
3300078390_s174	Bacteria	Individual	Pseudomonadota	Gammaproteobacteria	Burkholderiales	Nitrosomonadaceae	Nitrosospira	NS	57.28	5.39	1686546	4256
3300082479_s150	Bacteria	Individual	Chloroflexota	Limnocylindria	Limnocylindrales	CSP1-4	JALYGJ01	NS	58.03	5.25	1697495	4473
metabat_21	Bacteria	CoAssembly	Pseudomonadota	Gammaproteobacteria	Legionellales	Legionellaceae	Legionella_C	NS	68.94	0.88	1700700	5677
3300078503_s31	Bacteria	Individual	Actinomycetota	Thermoleophilia	Gaiellales	Gaiellaceae	JAIBJP01	NS	70.63	0.87	1707514	7828
3300078388_s41	Bacteria	Individual	Actinomycetota	Thermoleophilia	Gaiellales	Gaiellaceae	JAIBJP01	NS	71.91	2.28	1725800	9280
3300078506_s103	Bacteria	Individual	Chloroflexota	Limnocylindria	Limnocylindrales	CSP1-4	UBA5189	NS	50.47	4.01	1762638	4326
3300078392_s82	Bacteria	Individual	Actinomycetota	Actinomycetes	Streptomycetales	Streptomycetaceae	Streptomyces	NS	57.68	9.1	1795197	5060
3300078388_s110	Bacteria	Individual	Pseudomonadota	Alphaproteobacteria	Rhizobiales	Aestuariivirgaceae	CABJBCQ01	NS	56.86	0.14	1813820	4792
3300078558_s8	Bacteria	Individual	Actinomycetota	Actinomycetes	Propionibacteriales	Nocardioidaceae	Nocardioides_C	Enriched in Qsub	53.09	1.36	1825722	5150
metabat_626	Bacteria	CoAssembly	Pseudomonadota	Gammaproteobacteria	Enterobacterales	Enterobacteriaceae	Mixta	NS	64.47	0.3	1844128	46912
3300078426_14	Bacteria	Individual	Actinomycetota	Actinomycetes	Propionibacteriales	Nocardioidaceae	JALZDI01	NS	52.97	0.43	1862975	5591
3300078444_s166	Bacteria	Individual	Actinomycetota	Thermoleophilia	Gaiellales	Gaiellaceae		NS	58.5	9.52	1866261	4342
3300078483_9	Bacteria	Individual	Actinomycetota	Rubrobacteria	Rubrobacterales	Rubrobacteraceae	Rubrobacter_D	NS	50.15	9.5	1872086	4520
3300078437_s93	Bacteria	Individual	Actinomycetota	Actinomycetes	Actinomycetales	Dermatophilaceae	Pedococcus	NS	52.12	0.94	1875524	5793
3300078388_s169	Bacteria	Individual	Nitrospirota	Nitrospiria	Nitrospirales	Nitrospiraceae	Nitrospira_C	NS	52.07	7.81	1877462	4611
3300078601_s24	Bacteria	Individual	Actinomycetota	Rubrobacteria	Rubrobacterales	Rubrobacteraceae	Rubrobacter_D	NS	54.04	9.81	1888617	5118
metabat_208	Bacteria	CoAssembly	Chloroflexota	Limnocylindria	Limnocylindrales	CSP1-4	JACDAV01	NS	56.27	0.93	1900712	38717
3300078388_s215	Bacteria	Individual	Pseudomonadota	Gammaproteobacteria	Burkholderiales	SG8-39	SCGC-AG-212-J23	NS	54.77	2.06	1938224	4811
3300078442_s34	Bacteria	Individual	Actinomycetota	Thermoleophilia	Gaiellales	Gaiellaceae	Gaiellasilicea	NS	60.24	1.19	1991315	6775
3300078388_s116	Bacteria	Individual	Acidobacteriota	Blastocatellia	Pyrinomonadales	Pyrinomonadaceae	OLB17	NS	55.29	1.66	1992922	5150
3300082479_76	Bacteria	Individual	Actinomycetota	Rubrobacteria	Rubrobacterales	Rubrobacteraceae	Rubrobacter_D	NS	56.03	0.86	1995142	7127
3300078388_s150	Bacteria	Individual	Pseudomonadota	Alphaproteobacteria	Rhizobiales	Xanthobacteraceae	CANKHA01	NS	52.5	1.59	2004267	5266
3300078388_s181	Bacteria	Individual	Gemmatimonadota	Gemmatimonadetes	Gemmatimonadales	GWC2-71-9	JACDDX01	NS	57.35	7.87	2048259	6410
maxbin_394	Bacteria	CoAssembly	Bdellovibrionota	UBA1018	UBA1018	UBA1018		NS	50.22	2.8	2057969	4477
3300078437_3	Bacteria	Individual	Nitrospirota	Nitrospiria	Nitrospirales	Nitrospiraceae	JAICXS01	NS	51.93	6.84	2073919	8428
3300078391_s73	Bacteria	Individual	Actinomycetota	Thermoleophilia	Solirubrobacterales	70-9	AC-56	NS	73.95	1.73	2080702	8188
3300078392_s81	Bacteria	Individual	Actinomycetota	Thermoleophilia	Solirubrobacterales	Thermoleophilaceae	JACVRW01	NS	62.7	0.53	2095401	6003
3300078437_s49	Bacteria	Individual	Actinomycetota	Rubrobacteria	Rubrobacterales	Rubrobacteraceae	Rubrobacter_F	NS	68.09	2.53	2123726	11154
3300078390_s19	Bacteria	Individual	Actinomycetota	Actinomycetes	Propionibacteriales	Nocardioidaceae	Nocardioides	NS	52.34	2.25	2128835	9145
3300082479_84	Bacteria	Individual	Actinomycetota	Actinomycetes	Actinomycetales	Micrococcaceae	Arthrobacter	NS	50	6.9	2148384	6121
3300078508_s50	Bacteria	Individual	Actinomycetota	Thermoleophilia	Solirubrobacterales	Solirubrobacteraceae		NS	60.78	0.51	2161202	5834
metabat_388	Bacteria	CoAssembly	Bacillota	Bacilli	Thermoactinomycetales	Thermoactinomycetaceae	JANWJM01	NS	89.29	2.18	2165788	21719
3300082479_s69	Bacteria	Individual	Chloroflexota	Limnocylindria	Limnocylindrales	CSP1-4	CF-46	NS	59.48	1.32	2166943	7944
3300078507_s114	Bacteria	Individual	Acidobacteriota	Vicinamibacteria	Vicinamibacterales	UBA2999		Depleted in AT10	50.46	0.86	2188636	4814
3300078509_7	Bacteria	Individual	Nitrospirota	Nitrospiria	Nitrospirales	Nitrospiraceae	JAICXS01	NS	67.9	6.39	2192110	8972
metabat_381	Bacteria	CoAssembly	Cyanobacteriota	Vampirovibrionia	Vampirovibrionales	Vampirovibrionaceae	Vampirovibrio	NS	63.33	1.92	2193515	8677
3300078445_s82	Bacteria	Individual	Pseudomonadota	Gammaproteobacteria	Burkholderiales	Burkholderiaceae	Pelomonas	NS	50.66	0.02	2198923	4839
3300078388_s78	Bacteria	Individual	Actinomycetota	Thermoleophilia	Gaiellales	Gaiellaceae	JACVRU01	NS	53.5	4.7	2208576	7251
3300078507_23	Bacteria	Individual	Actinomycetota	Actinomycetes	Propionibacteriales	Propionibacteriaceae	JAJTCL01	NS	52.96	1.81	2226344	5969
3300078388_110	Bacteria	Individual	Actinomycetota	Actinomycetes	Actinomycetales	Dermatophilaceae	Terrabacter	NS	55.46	2.59	2233832	4435
3300078388_s99	Bacteria	Individual	Acidobacteriota	Blastocatellia	Pyrinomonadales	Pyrinomonadaceae	OLB17	NS	57.66	0.16	2241774	5508
3300078594_59	Bacteria	Individual	Gemmatimonadota	Gemmatimonadetes	Gemmatimonadales	GWC2-71-9	JACDDX01	NS	69.59	1.72	2249290	8782
3300078392_s4	Bacteria	Individual	Gemmatimonadota	Gemmatimonadetes	Gemmatimonadales	GWC2-71-9	JACDDX01	NS	56.55	6.99	2254472	10074
3300078634_s160	Bacteria	Individual	Nitrospirota	Nitrospiria	Nitrospirales	Nitrospiraceae	JAICXS01	NS	64.28	9.38	2255814	4157
metabat_82	Bacteria	CoAssembly	Actinomycetota	Thermoleophilia	Solirubrobacterales	Thermoleophilaceae	JAAYBF01	NS	97.67	3.45	2266257	141929
metabat_267	Bacteria	CoAssembly	Actinomycetota	Thermoleophilia	Gaiellales	Gaiellaceae		NS	64.48	5.43	2320336	6465
3300078391_s61	Bacteria	Individual	Pseudomonadota	Alphaproteobacteria	Dongiales	Dongiaceae	JAREAF01	Enriched in Qsub	70.65	0.3	2330623	5493
3300078441_s35	Bacteria	Individual	Bacillota	Bacilli	Thermoactinomycetales	Thermoactinomycetaceae	Shimazuella	NS	82.52	2.34	2330772	9828
3300078594_s190	Bacteria	Individual	Gemmatimonadota	Gemmatimonadetes	Gemmatimonadales	GWC2-71-9	JACDDX01	NS	55.48	9.04	2348750	5006
3300078504_s25	Bacteria	Individual	Desulfobacterota_B	Binatia	UBA9968	UBA9968	WHTF01	NS	52.49	4.17	2367868	9220
metabat_234	Bacteria	CoAssembly	Pseudomonadota	Alphaproteobacteria	Sphingomonadales	Sphingomonadaceae	Sphingomicrobium	NS	73.93	9.49	2403581	9943
3300078509_s126	Bacteria	Individual	Actinomycetota	Actinomycetes	Mycobacteriales	Geodermatophilaceae	Geodermatophilus	NS	52.15	3.67	2413597	5434
3300078445_s108	Bacteria	Individual	Acidobacteriota	Blastocatellia	Pyrinomonadales	Pyrinomonadaceae	PSRF01	NS	56.92	0.72	2414519	5219
3300078442_s120	Bacteria	Individual	Actinomycetota	Rubrobacteria	Rubrobacterales	Rubrobacteraceae	Rubrobacter_D	NS	53.75	6.94	2424120	4295
3300078594_s74	Bacteria	Individual	Actinomycetota	Actinomycetes	Propionibacteriales	Propionibacteriaceae	JAJTCL01	NS	53.95	0.8	2431366	5087
3300078442_7	Bacteria	Individual	Nitrospirota	Nitrospiria	Nitrospirales	Nitrospiraceae	Nitrospira_C	NS	86.31	0	2433955	10900
metabat_235	Bacteria	CoAssembly	Pseudomonadota	Gammaproteobacteria	Burkholderiales	Burkholderiaceae	CAMLDH01	NS	76.73	3.57	2435126	6679
3300078594_s23	Bacteria	Individual	Gemmatimonadota	Gemmatimonadetes	Gemmatimonadales	GWC2-71-9	JACDDX01	NS	73.23	0.51	2448860	7838
3300078560_s2	Bacteria	Individual	Actinomycetota	Actinomycetes	Propionibacteriales	Nocardioidaceae	Nocardioides	NS	80.69	1.37	2456180	8414
metabat_93	Bacteria	CoAssembly	Pseudomonadota	Gammaproteobacteria	Burkholderiales	Nitrosomonadaceae	Nitrosospira	NS	78.23	6.32	2457748	11007
3300078388_s18	Bacteria	Individual	Gemmatimonadota	Gemmatimonadetes	Gemmatimonadales	GWC2-71-9	JACDDX01	NS	64.14	4.32	2474588	11887
3300078437_s138	Bacteria	Individual	Actinomycetota	Thermoleophilia	Solirubrobacterales	Solirubrobacteraceae		NS	55.34	6.86	2501331	5437
3300078388_s1	Bacteria	Individual	Actinomycetota	Thermoleophilia	Gaiellales	Gaiellaceae		NS	96.08	0.69	2510236	78664
3300078509_s63	Bacteria	Individual	Actinomycetota	Actinomycetes	Mycobacteriales	JAFAQI01	JAFAQI01	NS	70.04	6.32	2520303	6855
3300078388_s131	Bacteria	Individual	Bacillota	Bacilli	Bacillales_B	DSM-1321	Peribacillus	NS	57.13	3.87	2522263	5389
3300078437_72	Bacteria	Individual	Actinomycetota	Thermoleophilia	Solirubrobacterales	70-9	VAYN01	Depleted in Qsub	96.98	0	2528412	84665
3300078504_19	Bacteria	Individual	Actinomycetota	Rubrobacteria	Rubrobacterales	Rubrobacteraceae	JALYGY01	NS	52.6	9.04	2567139	5583
3300078388_s7	Bacteria	Individual	Actinomycetota	UBA4738	UBA4738	HRBIN12	AC-51	NS	86.84	3.69	2593097	11695
3300078388_s34	Bacteria	Individual	Gemmatimonadota	Gemmatimonadetes	Gemmatimonadales	GWC2-71-9	JACDDX01	NS	66.39	7.25	2596190	9478
3300078594_s108	Bacteria	Individual	Gemmatimonadota	Gemmatimonadetes	Gemmatimonadales	Gemmatimonadaceae	UBA4720	NS	67.19	1.27	2603851	6134
3300078392_s72	Bacteria	Individual	Nitrospirota	Nitrospiria	Nitrospirales	Nitrospiraceae	JAICXS01	NS	72.76	7.21	2607946	5255
3300078391_s57	Bacteria	Individual	Gemmatimonadota	Gemmatimonadetes	Gemmatimonadales	Gemmatimonadaceae		NS	63.38	0.77	2611471	5116
3300078443_s0	Bacteria	Individual	Actinomycetota	Thermoleophilia	Solirubrobacterales	70-9	VAYN01	NS	93.94	0.37	2615533	168846
3300078445_s5	Bacteria	Individual	Actinomycetota	Thermoleophilia	Gaiellales	Gaiellaceae	JAIBJP01	NS	89.49	0.38	2626065	39803
3300078428_s53	Bacteria	Individual	Actinomycetota	Actinomycetes	Mycobacteriales	Pseudonocardiaceae	Pseudonocardia	NS	50.95	2.64	2633182	5643
3300078594_32	Bacteria	Individual	Gemmatimonadota	Gemmatimonadetes	Gemmatimonadales	GWC2-71-9	JACDDX01	NS	51.38	1.72	2638492	5753
3300082479_s56	Bacteria	Individual	Actinomycetota	Thermoleophilia	Solirubrobacterales	Thermoleophilaceae		Depleted in Qsub	52.52	3.42	2641469	6004
3300078391_s2	Bacteria	Individual	Pseudomonadota	Alphaproteobacteria	Sphingomonadales	Sphingomonadaceae	Sphingomicrobium	NS	94.99	0.57	2650662	29651
3300078506_35	Bacteria	Individual	Actinomycetota	Thermoleophilia	Solirubrobacterales	Solirubrobacteraceae		NS	66.21	1.68	2660040	6909
3300078505_8	Bacteria	Individual	Actinomycetota	Thermoleophilia	Solirubrobacterales	70-9	VAYN01	Depleted in Qsub (via cluster-mate metabat_bin.434	97.41	0.86	2665111	82991
3300078509_s85	Bacteria	Individual	Pseudomonadota	Alphaproteobacteria	Rhizobiales	Rhizobiaceae	Agrobacterium	NS	53.79	1.11	2700727	6012
3300078509_90	Archaea	Individual	Thermoproteota	Nitrososphaeria	Nitrososphaerales	Nitrososphaeraceae	JAJNBK01	NS	60.03	0	2725903	7779
3300078503_s10	Bacteria	Individual	Actinomycetota	Actinomycetes	Propionibacteriales	Nocardioidaceae	JALZDI01	NS	78.21	0.76	2732024	12225
3300078445_s37	Bacteria	Individual	Actinomycetota	Acidimicrobiia	Acidimicrobiales	CADCSY01		NS	82.89	0.64	2754205	6443
3300082479_s11	Bacteria	Individual	Actinomycetota	Actinomycetes	Propionibacteriales	Nocardioidaceae	JALZDI01	NS	84.76	0.1	2768083	14634
metabat_78	Bacteria	CoAssembly	Gemmatimonadota	Gemmatimonadetes	Gemmatimonadales	Gemmatimonadaceae	JAQBQB01	NS	56.96	1.6	2785981	4366
3300078392_s63	Bacteria	Individual	Actinomycetota	Actinomycetes	Streptomycetales	Streptomycetaceae	Streptomyces	NS	51.32	0.1	2820646	5061
3300078441_s135	Bacteria	Individual	Bacillota	Bacilli	Bacillales_B	DSM-18226	Neobacillus	NS	54.24	8.58	2836229	4179
3300078437_s9	Bacteria	Individual	Gemmatimonadota	Gemmatimonadetes	Gemmatimonadales	GWC2-71-9	JACDDX01	NS	76.23	0.13	2864076	15975
3300078391_s27	Bacteria	Individual	Bacillota	Bacilli	Bacillales_A	Planococcaceae	Lysinibacillus	NS	66.8	1.45	2878065	7204
3300078428_s13	Bacteria	Individual	Actinomycetota	Actinomycetes	Propionibacteriales	Nocardioidaceae	Nocardioides	NS	63.81	1.45	2947274	13361
3300078388_s67	Bacteria	Individual	Acidobacteriota	Terriglobia	Terriglobales	Koribacteraceae		NS	77.43	1.3	2971184	5958
metabat_190	Bacteria	CoAssembly	Bacteroidota	Bacteroidia	Cytophagales	Cyclobacteriaceae	Chryseosolibacter	Enriched in Qsub	74	0.89	2983381	7236
3300078503_s11	Bacteria	Individual	Actinomycetota	Rubrobacteria	Rubrobacterales	Rubrobacteraceae	Rubrobacter_D	NS	59.1	0.62	3073078	12239
3300082479_s27	Bacteria	Individual	Actinomycetota	Actinomycetes	Propionibacteriales	Nocardioidaceae	Nocardioides	NS	73.88	4.8	3104333	11967
metabat_55	Bacteria	CoAssembly	Actinomycetota	Acidimicrobiia	IMCC26256	PALSA-555		NS	59.54	3.73	3111343	5861
3300078391_s92	Bacteria	Individual	Acidobacteriota	Vicinamibacteria	Vicinamibacterales	2-12-FULL-66-21	JAICSD01	NS	64.81	0.7	3125449	5832
metabat_738	Bacteria	CoAssembly	Bacteroidota	Bacteroidia	B-17B0	B-17BO	JAHEYG01	NS	77.4	0.97	3156698	10516
3300078503_s61	Bacteria	Individual	Actinomycetota	Actinomycetes	Propionibacteriales	Nocardioidaceae	Nocardioides	NS	53.25	9.31	3175736	6004
3300078391_s102	Bacteria	Individual	Acidobacteriota	Vicinamibacteria	Vicinamibacterales	UBA2999		NS	71.61	2.49	3216368	5956
3300078509_s235	Bacteria	Individual	Pseudomonadota	Alphaproteobacteria	CACIAM-22H2	CACIAM-22H2	CALANV01	NS	56.39	6.93	3226592	4350
3300078438_s4	Bacteria	Individual	Desulfobacterota_B	Binatia	UBA9968	UBA9968	WHTF01	Depleted in AT10	75.7	3.96	3235267	9183
3300078388_s9	Bacteria	Individual	Gemmatimonadota	Gemmatimonadetes	Gemmatimonadales	GWC2-71-9	JACDDX01	NS	73.57	0.55	3242145	16080
3300078504_s8	Bacteria	Individual	Actinomycetota	Rubrobacteria	Rubrobacterales	Rubrobacteraceae	Rubrobacter_D	Depleted in Qsub	61.59	3.47	3255853	15990
3300078388_s103	Bacteria	Individual	Pseudomonadota	Alphaproteobacteria	Rhizobiales	Xanthobacteraceae	Bradyrhizobium	NS	53.77	1.64	3268531	6443
3300082479_s22	Bacteria	Individual	Actinomycetota	Actinomycetes	Propionibacteriales	Nocardioidaceae	JALZDI01	NS	81.21	0.2	3270787	12620
3300078391_s74	Bacteria	Individual	Gemmatimonadota	Gemmatimonadetes	Gemmatimonadales	Gemmatimonadaceae	AG11	NS	77.04	2.75	3276386	6522
3300078426_s139	Bacteria	Individual	Acidobacteriota	Vicinamibacteria	Vicinamibacterales	UBA2999		NS	53.61	9.86	3282948	3938
3300082479_90	Bacteria	Individual	Actinomycetota	Actinomycetes	Actinomycetales	Microbacteriaceae	Microbacterium	NS	85.78	3.2	3289067	14248
3300078445_s74	Bacteria	Individual	Acidobacteriota	Vicinamibacteria	Vicinamibacterales	2-12-FULL-66-21	JACDCA01	NS	81.37	3.46	3302062	7554
3300078503_s56	Bacteria	Individual	Actinomycetota	Actinomycetes	Mycobacteriales	Micromonosporaceae	Actinoplanes	NS	57.78	0.57	3321611	5951
3300078634_s58	Bacteria	Individual	Pseudomonadota	Alphaproteobacteria	Azospirillales	Azospirillaceae	Skermanella	Depleted in AT10	53.53	1.54	3348913	8860
3300078721_s16	Bacteria	Individual	Acidobacteriota	Blastocatellia	Pyrinomonadales	Pyrinomonadaceae	PSRF01	NS	63.97	9.81	3368634	4638
3300078388_s21	Bacteria	Individual	Actinomycetota	Thermoleophilia	Solirubrobacterales	Solirubrobacteraceae	JAOPZW01	NS	71.14	1.16	3398660	11844
metabat_377	Bacteria	CoAssembly	Pseudomonadota	Gammaproteobacteria	Burkholderiales	Burkholderiaceae		NS	57.89	2.49	3441757	4541
3300078509_s54	Bacteria	Individual	Pseudomonadota	Alphaproteobacteria	Micropepsales	Micropepsaceae	Rhizomicrobium	NS	86.25	0.55	3464904	9146
3300078445_s14	Bacteria	Individual	Pseudomonadota	Gammaproteobacteria	Enterobacterales	Enterobacteriaceae	Serratia_F	NS	76.48	0.28	3465544	7749
3300078509_s23	Bacteria	Individual	Chloroflexota	Ktedonobacteria	Ktedonobacterales	Ktedonobacteraceae		NS	53.99	2.1	3468909	5358
3300078594_s46	Bacteria	Individual	Bacteroidota	Bacteroidia	Chitinophagales	Chitinophagaceae	Flavisolibacter	NS	81.77	4.36	3472457	7219
metabat_432	Bacteria	CoAssembly	Pseudomonadota	Alphaproteobacteria	Reyranellales	Reyranellaceae	Reyranella	Enriched in Qsub	65.22	1	3473397	5718
3300078388_s81	Bacteria	Individual	Acidobacteriota	Blastocatellia	Pyrinomonadales	Pyrinomonadaceae	PSRF01	NS	57.38	0.89	3485586	5614
3300078445_s63	Bacteria	Individual	Acidobacteriota	Vicinamibacteria	Vicinamibacterales	UBA2999	Gp6-AA40	Enriched in AT10	66.32	1.43	3532585	7362
3300078509_s34	Bacteria	Individual	Actinomycetota	Thermoleophilia	Solirubrobacterales	Solirubrobacteraceae		NS	73.88	9.19	3533741	10972
metabat_694	Bacteria	CoAssembly	Acidobacteriota	Vicinamibacteria	Vicinamibacterales	JAFNAJ01		NS	66.45	1.76	3559775	107852
3300082479_s103	Bacteria	Individual	Actinomycetota	Actinomycetes	Streptomycetales	Streptomycetaceae	Streptomyces	NS	50.48	0.45	3561281	5145
3300078558_s4	Bacteria	Individual	Acidobacteriota	Vicinamibacteria	Vicinamibacterales	2-12-FULL-66-21	JALZOC01	NS	78.62	0.5	3565977	6676
3300078445_s38	Bacteria	Individual	Acidobacteriota	Vicinamibacteria	Vicinamibacterales	2-12-FULL-66-21		NS	71.24	0.36	3685159	6934
3300078594_s235	Bacteria	Individual	Actinomycetota	Actinomycetes	Propionibacteriales	Kribbellaceae	Kribbella	NS	51.11	8.23	3728110	4457
metabat_567	Bacteria	CoAssembly	Methylomirabilota	Methylomirabilia	Rokubacteriales	CSP1-6	AR5	NS	61.53	1.14	3798105	5910
3300078509_s39	Bacteria	Individual	Actinomycetota	Actinomycetes	Mycobacteriales	Micromonosporaceae		NS	85.52	0.12	3849540	11553
3300078509_52	Bacteria	Individual	Acidobacteriota	Terriglobia	Bryobacterales	Bryobacteraceae	KBS-96	NS	71.25	0.87	3902375	9376
3300078426_s7	Bacteria	Individual	Actinomycetota	Actinomycetes	Actinomycetales	Cellulomonadaceae	Promicromonospora	NS	77.19	0.5	3940218	10988
3300078442_s12	Bacteria	Individual	Pseudomonadota	Alphaproteobacteria	Rhizobiales	Rhizobiaceae	Phyllobacterium	NS	99.41	0.42	3961277	12212
3300078503_s45	Bacteria	Individual	Pseudomonadota	Alphaproteobacteria	Rhizobiales	Xanthobacteraceae	Bradyrhizobium	NS	55.93	0.38	4001007	5390
concoct_197	Bacteria	CoAssembly	Planctomycetota	UBA1135	UBA2386	UBA2386	UBA2386	NS	61.36	3.41	4013033	6721
3300082479_s33	Bacteria	Individual	Pseudomonadota	Alphaproteobacteria	Rhizobiales	Rhizobiaceae	Mesorhizobium	NS	71.31	0.59	4123350	7711
3300078507_s17	Bacteria	Individual	Chloroflexota	Chloroflexia	Thermomicrobiales	UBA6265	JACCXM01	NS	58.02	9.57	4125301	10994
metabat_439	Bacteria	CoAssembly	Actinomycetota	Actinomycetes	Mycobacteriales	Mycobacteriaceae	Mycobacterium	NS	60.03	3.66	4127869	5400
3300078503_s41	Bacteria	Individual	Gemmatimonadota	Gemmatimonadetes	Gemmatimonadales	Gemmatimonadaceae	JAJKIV01	NS	70.42	3.01	4129457	5730
3300078506_s55	Bacteria	Individual	Planctomycetota	Planctomycetia	Pan216	Pan216		NS	71.85	0.83	4280165	6470
concoct_320	Bacteria	CoAssembly	Myxococcota	Myxococcia	Myxococcales	Myxococcaceae	JAKEEX01	NS	61.53	0.02	4303462	4612
3300082479_s58	Bacteria	Individual	Armatimonadota	SYMT01	SYMT01			NS	50.92	2.03	4306939	8955
metabat_364	Bacteria	CoAssembly	Chloroflexota	Chloroflexia	QHBQ01	JADMIH01		NS	80.38	2.29	4377176	9379
3300078444_16	Bacteria	Individual	Actinomycetota	Actinomycetes	Mycobacteriales	Micromonosporaceae	Glycomyces	NS	83.26	0.82	4440268	12782
3300078634_s47	Bacteria	Individual	Pseudomonadota	Gammaproteobacteria	Steroidobacterales	Steroidobacteraceae	CADEEJ01	NS	80.52	1.26	4461337	6947
3300082479_s96	Bacteria	Individual	Actinomycetota	Actinomycetes	Streptomycetales	Streptomycetaceae	Streptomyces	Depleted in Qsub	56.72	0.73	4495791	6625
3300078437_s8	Bacteria	Individual	Acidobacteriota	Terriglobia	Bryobacterales	Bryobacteraceae	JACMLA01	NS	82.32	1.24	4648811	9139
3300082479_s2	Bacteria	Individual	Pseudomonadota	Alphaproteobacteria	Rhizobiales	Rhizobiaceae	Agrobacterium	NS	99.02	2.2	4681444	81294
metabat_257	Bacteria	CoAssembly	Bacteroidota	Bacteroidia	Chitinophagales	Chitinophagaceae	Niastella	NS	82.16	5.58	4745451	10667
metabat_182	Bacteria	CoAssembly	Actinomycetota	Actinomycetes	Mycobacteriales	Pseudonocardiaceae		NS	88.36	5.19	4773170	15350
3300078507_s69	Bacteria	Individual	Tectomicrobia	Entotheonellia	Entotheonellales	Entotheonellaceae	SXND01	NS	55.47	5.42	4954010	6961
3300078390_s3	Bacteria	Individual	Pseudomonadota	Alphaproteobacteria	Geminicoccales	Geminicoccaceae		NS	97.32	0.96	4983289	18876
metabat_25	Bacteria	CoAssembly	Actinomycetota	Actinomycetes	Mycobacteriales	Micromonosporaceae		NS	76.35	1.49	5048310	6254
3300078391_s37	Bacteria	Individual	Pseudomonadota	Gammaproteobacteria	Burkholderiales	Burkholderiaceae	Telluria	NS	72.03	2.32	5164869	7192
3300078446_s55	Bacteria	Individual	Actinomycetota	Actinomycetes	Streptomycetales	Streptomycetaceae	Streptomyces	NS	50.49	7.27	5267423	4122
maxbin_090	Bacteria	CoAssembly	Bacteroidota	Kapaibacteriia	OLB7	OLB7		NS	85.52	7.38	5280504	7569
3300078634_s5	Bacteria	Individual	Pseudomonadota	Alphaproteobacteria	Azospirillales	Azospirillaceae		Depleted in AT10	98.25	0.8	5401242	20098
3300082479_s44	Bacteria	Individual	Actinomycetota	Actinomycetes	Mycobacteriales	Pseudonocardiaceae	Saccharopolyspora	NS	84.21	1.39	5408447	9139
3300078509_59	Bacteria	Individual	Verrucomicrobiota	Verrucomicrobiae	Limisphaerales	Palsa-1400	JAICXV01	NS	100	3.55	5744485	128455
3300078392_s12	Bacteria	Individual	Actinomycetota	Actinomycetes	Streptosporangiales	Streptosporangiaceae	Nonomuraea	NS	58.72	1.67	5893281	10818
metabat_421	Bacteria	CoAssembly	Chloroflexota	Anaerolineae	Caldilineales	Caldilineaceae	QEUY01	NS	73.36	4.73	6053022	7371
3300078504_s1	Bacteria	Individual	Actinomycetota	Actinomycetes	Propionibacteriales	Actinopolymorphaceae		NS	91.69	2.76	6120541	30290
metabat_522	Bacteria	CoAssembly	Chloroflexota	Dehalococcoidia	CAUJGQ01	CAUJGQ01		NS	97.69	8.69	6154723	22841
3300078441_s10	Bacteria	Individual	Actinomycetota	Actinomycetes	Streptomycetales	Streptomycetaceae	Streptomyces	NS	87.47	0.12	6258270	15406
metabat_142	Bacteria	CoAssembly	Planctomycetota	Planctomycetia	Planctomycetales	Planctomycetaceae		NS	73.34	4.6	6395633	6125
3300078509_24	Bacteria	Individual	Myxococcota	Polyangia	Haliangiales	Haliangiaceae	JABFXX01	NS	83.67	2.9	6511769	8755
metabat_199	Bacteria	CoAssembly	Planctomycetota	Phycisphaerae	Tepidisphaerales	Tepidisphaeraceae		NS	94.32	5.99	7104673	15845
3300078445_67	Bacteria	Individual	Actinomycetota	Actinomycetes	Streptomycetales	Streptomycetaceae	Streptomyces	NS	50.86	0	7326245	8550
maxbin_455	Bacteria	CoAssembly	Acidobacteriota	Blastocatellia	Chloracidobacteriales	JADJPF01		NS	87.3	4.81	8291720	12847
3300078509_48	Bacteria	Individual	Actinomycetota	Actinomycetes	Streptomycetales	Streptomycetaceae	Streptomyces	NS	79.57	1.07	8629691	27413
